# Membrane permeability differentiation at the lipid divide

**DOI:** 10.1101/2021.10.12.464042

**Authors:** Urszula Łapińska, Georgina Glover, Zehra Kahveci, Nicholas A. T. Irwin, David S. Milner, Maxime Tourte, Sonja-Verena Albers, Alyson E. Santoro, Thomas A. Richards, Stefano Pagliara

**Affiliations:** Living Systems Institute and Biosciences, University of Exeter, Stocker Road, Exeter EX4 4QD, UK; Merton College, University of Oxford, Oxford OX1 4JD, UK; Department of Zoology, University of Oxford, 11a Mansfield Road, Oxford OX1 3SZ, UK; Molecular Biology of Archaea, Institute of Biology II, University of Freiburg, Schänzlestrasse 1, 79104, Freiburg, Germany; Department of Ecology, Evolution and Marine Biology, University of California, Santa Barbara, California 93106, USA

## Abstract

One of the deepest branches in the tree of life separates the Archaea from the Bacteria. These prokaryotic groups have distinct cellular systems including fundamentally different phospholipid membrane bilayers. This dichotomy has been termed the lipid divide and possibly bestows different biophysical and biochemical characteristics on each cell type. Classic experiments suggest that bacterial membranes (formed from lipids extracted from *Escherichia coli* for example) show permeability to key metabolites comparable to archaeal membranes (formed from lipids extracted from *Halobacterium salinarum*), yet systematic analyses based on direct measurements of membrane permeability are absent. Here we develop a new approach for assessing the membrane permeability of ~10 μm unilamellar vesicles, consisting of an aqueous medium enclosed by a single lipid bilayer. Comparing the permeability of eighteen metabolites demonstrates that diether glycerol-1-phosphate lipids with methyl branches, often the most abundant membrane lipids of known archaea, are permeable to a wide range of compounds useful for core metabolic networks, including amino acids, sugars, and nucleobases. Permeability is significantly lower in diester glycerol-3-phosphate lipids without methyl branches, the common building block of bacterial membranes. To identify the membrane characteristics that determine permeability we use this experimental platform to test a variety of lipid forms bearing a diversity of intermediate characteristics. We found that increased membrane permeability is dependent on both the methyl branches present on the archaeal phospholipid tails and the ether bond between the tails and the head group. These permeability differences must have had profound effects on the cell physiology and proteome evolution of early prokaryotic forms. To explore this further, we compare the abundance and distribution of transmembrane transporter-encoding protein families present on genomes sampled from across the prokaryotic tree of life. Archaea have a reduced repertoire of transporter gene families, consistent with increased membrane permeation. These results demonstrate that the lipid divide demarcates a clear difference in permeability function with implications for understanding some of the earliest transitions in cell evolution.
