## Supplementary file 2 for "Membrane permeability differentiation at the lipid divide"

### Sheet: Glycine
Lipid membranes	Mean rank diff	Significant?	Summary	P Value
Archaeal 4ME 16:0 Diether G1PC vs. 4ME 16:0 Diether G3PC	-3.455	No	ns	0.6131
Archaeal 4ME 16:0 Diether G1PC vs. 4ME 16:0 Diester G3PC	23.45	Yes	***	0.0006
Archaeal 4ME 16:0 Diether G1PC vs. 16:0 Diether G3PC	24.09	Yes	***	0.0004
Archaeal 4ME 16:0 Diether G1PC vs. Bacterial Diester G3PE-PG-CA	26.36	Yes	***	0.0001
4ME 16:0 Diether G3PC vs. 4ME 16:0 Diester G3PC	26.91	Yes	****	<0.0001
4ME 16:0 Diether G3PC vs. 16:0 Diether G3PC	27.55	Yes	****	<0.0001
4ME 16:0 Diether G3PC vs. Bacterial Diester G3PE-PG-CA	29.82	Yes	****	<0.0001
4ME 16:0 Diester G3PC vs. 16:0 Diether G3PC	0.6364	No	ns	0.9258
4ME 16:0 Diester G3PC vs. Bacterial Diester G3PE-PG-CA	2.909	No	ns	0.6702
16:0 Diether G3PC vs. Bacterial Diester G3PE-PG-CA	2.273	No	ns	0.7394

### Sheet: Glycerol
Lipid membranes	Mean rank diff	Significant?	Summary	P Value
Archaeal 4ME 16:0 Diether G1PC vs. 4ME 16:0 Diether G3PC	3.818	No	ns	0.5762
Archaeal 4ME 16:0 Diether G1PC vs. 4ME 16:0 Diester G3PC	17.45	Yes	*	0.0106
Archaeal 4ME 16:0 Diether G1PC vs. 16:0 Diether G3PC	29.64	Yes	****	<0.0001
Archaeal 4ME 16:0 Diether G1PC vs. Bacterial Diester G3PE-PG-CA	12.27	No	ns	0.0724
4ME 16:0 Diether G3PC vs. 4ME 16:0 Diester G3PC	13.64	Yes	*	0.0459
4ME 16:0 Diether G3PC vs. 16:0 Diether G3PC	25.82	Yes	***	0.0002
4ME 16:0 Diether G3PC vs. Bacterial Diester G3PE-PG-CA	8.455	No	ns	0.2159
4ME 16:0 Diester G3PC vs. 16:0 Diether G3PC	12.18	No	ns	0.0745
4ME 16:0 Diester G3PC vs. Bacterial Diester G3PE-PG-CA	-5.182	No	ns	0.4481
16:0 Diether G3PC vs. Bacterial Diester G3PE-PG-CA	-17.36	Yes	*	0.011

### Sheet: Deoxyribose
Lipid membranes	Mean rank diff	Significant?	Summary	P Value
Archaeal 4ME 16:0 Diether G1PC vs. 4ME 16:0 Diether G3PC	-13.71	No	ns	0.0746
Archaeal 4ME 16:0 Diether G1PC vs. 4ME 16:0 Diester G3PC	19	Yes	*	0.0135
Archaeal 4ME 16:0 Diether G1PC vs. 16:0 Diether G3PC	35.86	Yes	****	<0.0001
Archaeal 4ME 16:0 Diether G1PC vs. Bacterial Diester G3PE-PG-CA	27.07	Yes	***	0.0004
4ME 16:0 Diether G3PC vs. 4ME 16:0 Diester G3PC	32.71	Yes	****	<0.0001
4ME 16:0 Diether G3PC vs. 16:0 Diether G3PC	49.57	Yes	****	<0.0001
4ME 16:0 Diether G3PC vs. Bacterial Diester G3PE-PG-CA	40.79	Yes	****	<0.0001
4ME 16:0 Diester G3PC vs. 16:0 Diether G3PC	16.86	Yes	*	0.0284
4ME 16:0 Diester G3PC vs. Bacterial Diester G3PE-PG-CA	8.071	No	ns	0.294
16:0 Diether G3PC vs. Bacterial Diester G3PE-PG-CA	-8.786	No	ns	0.2534

### Sheet: Ribose
Lipid membranes	Mean rank diff	Significant?	Summary	P Value
Archaeal 4ME 16:0 Diether G1PC vs. 4ME 16:0 Diether G3PC	-2.5	No	ns	0.7609
Archaeal 4ME 16:0 Diether G1PC vs. 4ME 16:0 Diester G3PC	38.19	Yes	****	<0.0001
Archaeal 4ME 16:0 Diether G1PC vs. 16:0 Diether G3PC	36.31	Yes	****	<0.0001
Archaeal 4ME 16:0 Diether G1PC vs. Bacterial Diester G3PE-PG-CA	20.5	Yes	*	0.0126
4ME 16:0 Diether G3PC vs. 4ME 16:0 Diester G3PC	40.69	Yes	****	<0.0001
4ME 16:0 Diether G3PC vs. 16:0 Diether G3PC	38.81	Yes	****	<0.0001
4ME 16:0 Diether G3PC vs. Bacterial Diester G3PE-PG-CA	23	Yes	**	0.0051
4ME 16:0 Diester G3PC vs. 16:0 Diether G3PC	-1.875	No	ns	0.8195
4ME 16:0 Diester G3PC vs. Bacterial Diester G3PE-PG-CA	-17.69	Yes	*	0.0313
16:0 Diether G3PC vs. Bacterial Diester G3PE-PG-CA	-15.81	No	ns	0.0543

### Sheet: Urea
Lipid membranes	Mean rank diff	Significant?	Summary	P Value
Archaeal 4ME 16:0 Diether G1PC vs. 4ME 16:0 Diether G3PC	-2.538	No	ns	0.7321
Archaeal 4ME 16:0 Diether G1PC vs. 4ME 16:0 Diester G3PC	27	Yes	***	0.0003
Archaeal 4ME 16:0 Diether G1PC vs. 16:0 Diether G3PC	28.54	Yes	***	0.0001
Archaeal 4ME 16:0 Diether G1PC vs. Bacterial Diester G3PE-PG-CA	23.92	Yes	**	0.0013
4ME 16:0 Diether G3PC vs. 4ME 16:0 Diester G3PC	29.54	Yes	****	<0.0001
4ME 16:0 Diether G3PC vs. 16:0 Diether G3PC	31.08	Yes	****	<0.0001
4ME 16:0 Diether G3PC vs. Bacterial Diester G3PE-PG-CA	26.46	Yes	***	0.0004
4ME 16:0 Diester G3PC vs. 16:0 Diether G3PC	1.538	No	ns	0.8357
4ME 16:0 Diester G3PC vs. Bacterial Diester G3PE-PG-CA	-3.077	No	ns	0.6782
16:0 Diether G3PC vs. Bacterial Diester G3PE-PG-CA	-4.615	No	ns	0.5337

### Sheet: 2-AEP
Lipid membranes	Mean rank diff	Significant?	Summary	P Value
Archaeal 4ME 16:0 Diether G1PC vs. 4ME 16:0 Diether G3PC	-11.77	No	ns	0.1125
Archaeal 4ME 16:0 Diether G1PC vs. 4ME 16:0 Diester G3PC	14	No	ns	0.0591
Archaeal 4ME 16:0 Diether G1PC vs. 16:0 Diether G3PC	25.92	Yes	***	0.0005
Archaeal 4ME 16:0 Diether G1PC vs. Bacterial Diester G3PE-PG-CA	7.231	No	ns	0.3296
4ME 16:0 Diether G3PC vs. 4ME 16:0 Diester G3PC	25.77	Yes	***	0.0005
4ME 16:0 Diether G3PC vs. 16:0 Diether G3PC	37.69	Yes	****	<0.0001
4ME 16:0 Diether G3PC vs. Bacterial Diester G3PE-PG-CA	19	Yes	*	0.0104
4ME 16:0 Diester G3PC vs. 16:0 Diether G3PC	11.92	No	ns	0.1079
4ME 16:0 Diester G3PC vs. Bacterial Diester G3PE-PG-CA	-6.769	No	ns	0.3614
16:0 Diether G3PC vs. Bacterial Diester G3PE-PG-CA	-18.69	Yes	*	0.0117
